# LMO2 is critical for early metastatic events in breast cancer

**DOI:** 10.1101/2021.05.26.443198

**Authors:** Shaheen Sikandar, Jane Antony, Gunsagar S. Gulati, Angera H. Kuo, William Hai Dang Ho, Soumyashree Das, Chloé B. Steen, Thiago Almeida Pereira, Dalong Qian, Philip A. Beachy, Fredrick Dirbas, Kristy Red-Horse, Terence H. Rabbitts, Jean Paul Thiery, Aaron M. Newman, Michael F. Clarke

**Author notes:** These authors contributed equally (Shaheen Sikandar, Jane Antony, Gunsagar S. Gulati). Co-senior authors (Aaron M. Newman, Michael F. Clarke).

## Abstract

Metastasis is responsible for the majority of breast cancer-related deaths, however identifying the cellular determinants of metastasis has remained challenging. Here, we identified a minority population of immature *THY1*^+^/*VEGFA*^+^ tumor epithelial cells in human breast tumor biopsies that display angiogenic features and are marked by the expression of the oncogene, *LMO2*. Higher abundance of *LMO2*^+^ basal cells correlated with tumor endothelial content and predicted poor distant recurrence-free survival in patients. Using *MMTV-PyMT/Lmo2*^*CreERT2*^ mice, we demonstrated that *Lmo2* lineage-traced cells have a higher propensity to metastasize. LMO2 knockdown in human breast tumors reduced lung metastasis by impairing intravasation, leading to a reduced frequency of circulating tumor cells. Mechanistically, we find that LMO2 binds to STAT3 and is required for STAT3 activation by TNFα and IL6. Collectively, our study identifies a population of metastasis-initiating cells with angiogenic features and establishes the LMO2-STAT3 signaling axis as a therapeutic target in breast cancer metastasis.

**One sentence summary:** LMO2 modulates STAT3 signaling in breast cancer metastasis.
