## Supplemental Table 5 for "LMO2 is critical for early metastatic events in breast cancer"

### Sheet: Reagents
Supplementary Table 5: Antibody, Recombinant Proteins, PDXs and other reagents This table contains two worksheets
Antibody, Recombinant Proteins and other Reagents	Company	Catlogue number
Primary Antibodies
PacBlue rat anti mouse CD45	Biolegend	103126
PacBlue rat anti mouse CD31	Biolegend	102422
PacBlue rat anti mouse Ter119	Biolegend	116232
APC rat anti mouse/human CD49f	Biolegend	313616
PE-Cy7 anti mouse CD326	Biolegend	118215
AlexaFlour 488 anti human CD326	Biolegend	324209
PE-Cy7 anti human CD326	Biolegend	324221
PE anti human CD324	Biolegend	147303
PacBlue anti mouse H2kD	Biolegend	116615
PE-Cy7 anti mouse CD24	Biolegend	101820
PacBlue anti human CD31	Biolegend	303113
PacBlue anti human CD45	Biolegend	304029
PacBlue anti human CD64	Biolegend	305018
PacBlue anti human CD3	Biolegend	300431
PacBlue anti human CD16	Biolegend	302032
Rat anti mouse Krt 8	DSHB	Troma1
Rabbit anti mouse Krt14	Covance	PRB-155p-100
Rabbit anti mouse Ki67	Abcam	Ab15580
Chicken anti GFP	Abcam	Ab13970
APC-Cy7 anti human CD45	BioLegend	302217
BV421 anti human CD14	BD Biosceinces	565283
PE anti human CD3	BioLegend	300441
Percp-Cy5.5 anti human CD4	BD Biosciences	560650
FITC anti human CD8	Biosciences	555366
BV711 anti human CD19	BD Biosciences	563038
AF700 anti human CD45RO	Biolegend	304217
PE-Cy7 anti human CD56	Biolegend	318317
APC anti human TCGRgd	Biolegend	331211
BUV395 anti human CD163	BD Biosciences	745572
β-actin	Cell Signalling Technologies	3700S
Mouse anti LMO2	Invitrogen	MA146422
Mouse anti LMO2	Santa Cruz	sc65736
Rabbit anti LMO2	Abcam	ab91652
Goat anti LMO2	RnD	AF2726
Rabbit anti STAT3	Cell Signaling Technology	12640
Mouse anti STAT3	Abcam	Ab119352
Rabbit anti phospho-STAT3 (Tyr 705)	Cell Signaling Technology	9145
Rabbit anti NFkB	Cell Signaling Technology	8242
Rabbit anti PIAS3	Cell Signaling Technology	9042
Rabbit anti JAK2	Cell Signaling Technology	3230
Rabbit anti α/β Tubulin	Cell Signaling Technology	2148S
Secondary Antibodies - Immunoblotting
Goat anti Mouse IRDye 800CW	Li-COR Odyssey	926-32210
Goat anti Mouse IRDye 680	Li-COR Odyssey	926-32220
Goat anti Rabbit IRDye 800CW	Li-COR Odyssey	926-32211
Goat anti Rabbit IRDye 680	Li-COR Odyssey	926-32221
Secondary Antibodies - FACS
Cy3 Affini Pure Donkey Anti-Rabbit IgG (H+L)	Jackson Imuno Reseach Laboratories Inc	711165152
Tritc AffiniPure Donkey Anti-Rabbit IgG (H+L)	Jackson Imuno Reseach Laboratories Inc	711025152
Alexa Fluor 594 AffiniPure Donkey Anti-Rabbit IgG (H+L)	Jackson Imuno Reseach Laboratories Inc	711586152
Cy5 AffiniPure Donkey Anti-Rabbit IgG (H+L)	Jackson Imuno Reseach Laboratories Inc	711175152
Cy5 AffiniPure Donkey Anti-Chicken IgG (H+L)	Jackson Imuno Reseach Laboratories Inc	703175155
Cy5 AffiniPure Donkey Anti-mouse IgG (H+L)	Jackson Imuno Reseach Laboratories Inc	715175150
Cy5 Affini Pure Donkey Anti-Rat IgG (H+L)	Jackson Imuno Reseach Laboratories Inc	712175153
Chicken anti-GFP Antibody	Abcam	ab13970
Recombinant Proteins, Enzymes and Matrix
IL6	BioLegend	570802
TNFa	BioLegend	570102
IFNa	BioLegend	592702
IFNg	BioLegend	570202
EGF	Invitrogen	PMG8043
Rspo1	R&D	3474-RS
Noggin	Fisher Scientific	50-399-006
Trypsin	Invitrogen	25200114
Dispase	Stem Cell Technologies	7913
DNase	Worthington	LS002139
Matrigel	Fisher Scientific	356231
Calcien Red-Orange AM	Fisher Scientific	C-34851
Collagenase and hyoluronidase	Stem Cell Technologies	7912
Reagents and Kits
Luciferase kit	Promega	E1960
Duolink® In Situ Orange Starter Kit Mouse/Rabbit	Sigma	DUO92102-1KT
Duolink® In Situ Orange Starter Kit Goat/Rabbit	Sigma	DUO92106-1KT
Pierce Co-Immunoprecipitation Kit	Thermo Scientific	PI26147
Cultrex® 3-D Spheroid Cell Invasion Assay	Trevigen	3500-096-K
RNeasy plus micro kit	QIAGEN	74034
Deposited Data
GEO datasets		GSE159285
Experimental Models: Cell Lines
L1-wnt3a feeder cells	Gift from Roel Nusse lab	N/A
MDA-MB-468 cells	ATCC	HTB-132
MCF10A cells	ATCC	CRL-10317
MDA-MB-231 cells	ATCC	HTB-26
HUVEC cells	ATCC	CRL-1730
Experimental Models: Organisms/Strains
B6.129(Cg)-Gt(ROSA)26Sortm4(ACTB-tdTomato,-	The Jackson Laboratory	7676
EGFP)Luo/J
Jackson Laboratory SEARCH FOR MICE	The Jackson Laboratory	22974
B6.FVB-Tg(MMTV-PyVT)634Mul/LellJ
NOD.Cg-Prkdcscid Il2rgtm1Wjl/SzJ	The Jackson Laboratory	5557
Lmo2CreERT2 mouse	Gift from Dr. Terence Rabbitts
Recombinant DNA
pSicoR	(Ventura et al., 2004)	Addgene Plasmid #11579
pHIV-Zsgreen	(Welm et al., 2008)	Addgene Plasmid #18121
pSicoR-shLMO2-1	This paper
pSicoR-shLMO2-2	This paper
pHIV-Zsgreen-LMO2	This paper
pRSI12	Cellecta	LNGS-101
STAT3-luciferase	Cellomics technologies	PLV-10065-50
Sequence-Based Reagents
shRNA sequences 5’-gacgcatttcggttgagaa-3’; 5’-GCATCCTGTGACAAGCGGATT-3’	This paper
Primers for Real time PCR
LMO2	Applied Biosystems	Hs00153473_m1
Lmo2	Applied Biosystems	Mm00493153_m1
Software and Algorithms
Grapdhpad Prism		http://www.graphpad.com/scientific-software/prism/						d
L-calc Analysis		https://www.stemcell.com/l-calc-software.html
FlowJo		https://www.flowjo.com/
Other

### Sheet: PDX
Sample	Hormone Status	Pathology Type	Grade
PDX1	ER-/PR-/Her2-	Infiltrating ductal carcinoma	III
PDX2	ER-/PR-/Her2+	Inflammatory Breast CA	III
PDX3	ER-/PR-/Her2-	Infiltrating ductal carcinoma	III
